# The Genomic Basis of Electric Signal Diversity

**DOI:** 10.64898/2026.01.14.699493

**Authors:** Jason R. Gallant, Sophie Picq, Lauren Koenig, Nestor Ngoua Aba’a, Franck Nzigou, Hans Kevin Mipounga

## Abstract

Behavioral diversity is a striking result of species diversity, shaped by intertwined mechanisms, developmental pathways, and evolutionary histories. Yet the genetic underpinnings of behavioral evolution remain obscure, even though they are key to understanding how organisms adapt and diversify. Weakly electric African elephantfishes provide a rare opportunity to dissect the genetics of behavior because their electric communication signals are quantifiable, stereotyped, and directly tied to identifiable cellular mechanisms. Among elephantfishes, electric organ discharges (EODs) vary widely across species and populations, shaping mate choice, social interactions, and reproductive isolation. A key axis of this diversity is the presence or absence of an initial phase in the EOD waveform—a discrete, repeated evolutionary transition whose genetic basis has remained unresolved. Here we show, using whole-genome resequencing, population-genomic analyses, transcriptomics, and histology from 305 specimens, that biphasic EODs in *Paramormyrops kingsleyae* have evolved repeatedly in association with different genomic loci in different populations. All associated regions are noncoding, some show signatures of selection, and several are linked to differences in electric organ gene expression or protein localization, consistent with cis-regulatory change. Some associated haplotypes also occur in triphasic populations or across *Paramormyrops*, suggesting that part of this variation is old. These repeated transitions followed different genetic routes, suggesting that the developmental program underlying electric signaling contains multiple points of regulatory sensitivity. Distinct genetic changes can therefore produce the same behavioral phenotype, enabling repeated evolutionary transitions even within a single species. More broadly, our results show how developmental architecture shapes the evolutionary pathways available to behavior, helping explain why communication signals in elephantfishes—and in other radiations—diversify so rapidly.
