## Supplemental Data S3 for "The Genomic Basis of Electric Signal Diversity"

### Sheet: mormyrid_specimens_with_phenoty
Tip Number	Tip Name	Genus	Species	Species Name	Assigned Phenotype	Macaulay Library Accession Number	Source
1	Gymnarchidae_Gymnarchus_niloticus_SRR6398557	Gymnarchus	niloticus	Gymnarchus niloticus	MP		Pers. Obs.
2	Petrocephalus_microphthalmus_SRR6399355	Petrocephalus	microphthalmus	Petrocephalus microphthalmus	BP	197442	https://macaulaylibrary.org/asset/197442
3	Petrocephalus_schoutedeni_SRR9214420	Petrocephalus	schoutedeni	Petrocephalus schoutedeni	BP	510488	https://macaulaylibrary.org/asset/510488
4	Petrocephalus_catostoma_58_G05	Petrocephalus	catostoma	Petrocephalus catostoma	BP		Kramer, Bernd. A field study of African elephantfish (Mormyridae, Teleostei): electric organ discharges in Marcusenius macrolepidotus (Peters, 1852) and Petrocephalus catostoma (Günther, 1866) as related to sex. Journal of African Zoology 111 (1997): 313-341.
5	Petrocephalus_boboto_58_B12	Petrocephalus	boboto	Petrocephalus boboto	BP	510505	https://macaulaylibrary.org/asset/510505
6	Petrocephalus_binotatus_64_E02	Petrocephalus	binotatus	Petrocephalus binotatus	BP		Lavoue, Sebastien, John P. Sullivan, and Matthew E. Arnegard. African weakly electric fishes of the genus Petrocephalus (Osteoglossomorpha: Mormyridae) of Odzala National Park, Republic of the Congo (Lékoli River, Congo River basin) with description of five new species. Zootaxa 2600.1 (2010): 1-52.
7	Petrocephalus_balayi_58_D06	Petrocephalus	balayi	Petrocephalus balayi	BP	514224	https://macaulaylibrary.org/asset/514224
8	Petrocephalus_arnegardi_56_H11	Petrocephalus	arnegardi	Petrocephalus arnegardi	BP	135561	https://macaulaylibrary.org/asset/135561
9	Petrocephalus_odzalaensis_58_H03	Petrocephalus	odzalaensis	Petrocephalus odzalaensis	BP	514395	https://macaulaylibrary.org/asset/514395
10	Petrocephalus_bovei_58_G11	Petrocephalus	bovei	Petrocephalus bovei	BP	528270	https://macaulaylibrary.org/asset/528270
12	Petrocephalus_tenuicauda_58_G01	Petrocephalus	tenuicauda	Petrocephalus tenuicauda	BP		Christa A Baker Kevin R Huck Bruce A Carlson (2015) Peripheral sensory coding through oscillatory synchrony in weakly electric fish eLife 4:e08163. https://doi.org/10.7554/eLife.08163
14	Petrocephalus_pallidomaculatus_58_E04	Petrocephalus	pallidomaculatus	Petrocephalus pallidomaculatus	BP		Moritz, T., et al. The electric organ discharges of the Petrocephalus species (Teleostei: Mormyridae) of the Upper Volta System. Journal of Fish Biology 74.1 (2009): 54-76.
17	Petrocephalus_valentini_64_C03	Petrocephalus	valentini	Petrocephalus valentini	BP	514363	https://macaulaylibrary.org/asset/514363
18	Petrocephalus_zakoni_SRR9214598	Petrocephalus	zakoni	Petrocephalus zakoni	BP	514321	https://macaulaylibrary.org/asset/514321
20	Petrocephalus_okavangensis_67_E04	Petrocephalus	okavangensis	Petrocephalus okavangensis	BP		Kramer, B., Bills, R., Skelton, P., & Wink, M. (2012). A critical revision of the churchill snoutfish, genus Petrocephalus Marcusen, 1854 (Actinopterygii: Teleostei: Mormyridae), from southern and eastern Africa, with the recognition of Petrocephalus tanensis, and the description of five new species. Journal of Natural History, 46(35–36), 2179–2258. https://doi.org/10.1080/00222933.2012.708452
23	Petrocephalus_longicapitis_67_D01	Petrocephalus	longicapitis	Petrocephalus longicapitis	BP		Kramer, Bernd. A field study of African elephantfish (Mormyridae, Teleostei): electric organ discharges in Marcusenius macrolepidotus (Peters, 1852) and Petrocephalus catostoma (Günther, 1866) as related to sex. Journal of African Zoology 111 (1997): 313-341.
24	Petrocephalus_sullivani_SRR6410432	Petrocephalus	sullivani	Petrocephalus sullivani	BP	197345	https://macaulaylibrary.org/asset/197345
25	Petrocephalus_grandoculis_58_B08	Petrocephalus	grandoculis	Petrocephalus grandoculis	BP	510431	https://macaulaylibrary.org/asset/510431
26	Petrocephalus_christyi_58_B02	Petrocephalus	christyi	Petrocephalus christyi	BP	510402	https://macaulaylibrary.org/asset/510402
27	Petrocephalus_sauvagii_64_D12	Petrocephalus	sauvagii	Petrocephalus sauvagii	BP	510348	https://macaulaylibrary.org/asset/510348
29	Petrocephalus_pulsivertens_64_A04	Petrocephalus	pulsivertens	Petrocephalus pulsivertens	BP	514418	https://macaulaylibrary.org/asset/514418
30	Myomyrus_macrops_SRR8893573	Myomyrus	macrops	Myomyrus macrops	TP	510617	https://macaulaylibrary.org/asset/510617
35	Mormyrops_caballus_58_G04	Mormyrops	caballus	Mormyrops caballus	TP	528748	https://macaulaylibrary.org/asset/528748
36	Mormyrops_anguilloides_64_D01	Mormyrops	anguilloides	Mormyrops anguilloides	TP	510377	https://macaulaylibrary.org/asset/510377
37	Mormyrops_breviceps_58_G06	Mormyrops	breviceps	Mormyrops breviceps	BP		Kramer, Bernd. Morphological and electrophysiological field observations on electric freshwater fish of the genus Mormyrops Müller 1843 (Teleostei: Mormyridae) from West and southern Africa. African Journal of Aquatic Science 38.sup1 (2013): 31-41.
38	Mormyrops_nigricans_58_E07	Mormyrops	nigricans	Mormyrops nigricans	BP	197486	https://macaulaylibrary.org/asset/197486
41	Mormyrops_furcidens_56_D11	Mormyrops	furcidens	Mormyrops furcidens	BP	511360	https://macaulaylibrary.org/asset/511360
42	Mormyrops_lineolatus_58_G08	Mormyrops	lineolatus	Mormyrops lineolatus	BP	511397	https://macaulaylibrary.org/asset/511397
44	Mormyrops_boulengeri_SRR8896925	Mormyrops	boulengeri	Mormyrops boulengeri	TP		https://mormyrids.efishgenomics.com/en/file/482
45	Mormyrops_zanclirostris_SRR8896924	Mormyrops	zanclirostris	Mormyrops zanclirostris	TP	197332	https://macaulaylibrary.org/asset/197332
51	Isicthys_henryi_SRR8893254	Isicthys	henryi	Isicthys henryi	BP		Pers. Obs.
52	Brienomyrus_brachyistius_SRR8885730	Brienomyrus	brachyistius	Brienomyrus brachyistius	TP	510709	https://macaulaylibrary.org/asset/510709
54	Mormyrus_caballus_58_A04	Mormyrus	caballus	Mormyrus caballus	BP	510636	https://macaulaylibrary.org/asset/510636
55	Mormyrus_ovis_58_A06	Mormyrus	ovis	Mormyrus ovis	BP	510661	https://macaulaylibrary.org/asset/510661
56	Mormyrus_hasselquistii_SRR9055927	Mormyrus	hasselquistii	Mormyrus hasselquistii	BP	528275	https://macaulaylibrary.org/asset/528275
57	Mormyrus_lacerda_SRR9215603	Mormyrus	lacerda	Mormyrus lacerda	BP		Kramer, Bernd. A morphological study on species of African Mormyrus (Teleostei: Mormyridae) and their electric organ discharges. African Journal of Aquatic Science 38.1 (2013): 1-19.
58	Mormyrus_longirostris_58_E02	Mormyrus	longirostris	Mormyrus longirostris	BP		Kramer, Bernd. A morphological study on species of African Mormyrus (Teleostei: Mormyridae) and their electric organ discharges. African Journal of Aquatic Science 38.1 (2013): 1-19.
60	Mormyrus_caschive_58_C05	Mormyrus	caschive	Mormyrus caschive	BP		Moritz, T. (2015). Notes on the electric organ discharges (EODs) of four Mormyrus-species (Osteoglossomorpha: Mormyridae) from the Nilo-Sahelo-Sudan ichthyofaunal province of Africa. Cybium, 39(1): 3-10. https://doi.org/10.26028/CYBIUM/2015-391-001
61	Mormyrus_rume_58_H08	Mormyrus	rume	Mormyrus rume	BP	510403	https://macaulaylibrary.org/asset/510403
62	Mormyrus_tapirus	Mormyrus	tapirus	Mormyrus tapirus	BP	528752	https://macaulaylibrary.org/asset/528752
65	Mormryidae_Hippopotamyrus_pictus_SRR8893248	Hippopotamyrus	pictus	Hippopotamyrus pictus	TP	528274	https://macaulaylibrary.org/asset/528274
66	Hippopotamyrus_castor_56_G05	Hippopotamyrus	castor	Hippopotamyrus castor	TP	528728	https://macaulaylibrary.org/asset/528728
69	Marcusenius_ussheri_SRR8893554	Marcusenius	ussheri	Marcusenius ussheri	BP		Kramer, B. (2013). Differentiation in morphology and electrical signalling in four species of para- and sympatric Marcusenius (Teleostei: Mormyridae) from Côte d’Ivoire, West Africa. Marine and Freshwater Behaviour and Physiology, 46(2), 105–133. https://doi.org/10.1080/10236244.2013.796161
70	Marcusenius_senegalensis_58_A01	Marcusenius	senegalensis	Marcusenius senegalensis	TP		Kramer, B. (2013). Differentiation in morphology and electrical signalling in four species of para- and sympatric Marcusenius (Teleostei: Mormyridae) from Côte d’Ivoire, West Africa. Marine and Freshwater Behaviour and Physiology, 46(2), 105–133. https://doi.org/10.1080/10236244.2013.796161
73	Marcusenius_altisambesi_67_B05	Marcusenius	altisambesi	Marcusenius altisambesi	BP		Kramer, B., Skelton, P., Van Der Bank, H., & Wink, M. (2007). Allopatric differentiation in the Marcusenius macrolepidotus species complex in southern and eastern Africa: the resurrection of M. pongolensis and M. angolensis, and the description of two new species (Mormyridae, Teleostei). Journal of Natural History, 41(9–12), 647–708. https://doi.org/10.1080/00222930701250987
74	Marcusenius_krameri_67_B10	Marcusenius	krameri	Marcusenius krameri	BP		Kramer, L. Bernd, Pholoshi A. Maake, and Ofer Gon. Electric organ discharges of South African Marcusenius species (Teleostei: Mormyridae) and their effectiveness as indicators of local species diversity. Zootaxa 4200.3 (2016): 367-380.
77	Hippopotamyrus_longilateralis_SRR9215643	Hippopotamyrus	longilateralis	Hippopotamyrus longilateralis	TP		Kramer, Bernd, and Ernst R. Swartz. A new species of Slender Stonebasher within the Hippopotamyrus ansorgii complex from the Cunene River in southern Africa (Teleostei: Mormyriformes). Journal of Natural History 44.35-36 (2010): 2213-2242.
81	Marcusenius_monteiri_58_F11	Marcusenius	monteiri	Marcusenius monteiri	TP	510336	https://macaulaylibrary.org/asset/510336
82	Marcusenius_stanleyanus_58_F07	Marcusenius	stanleyanus	Marcusenius stanleyanus	TP	510420	https://macaulaylibrary.org/asset/510420
83	Genyomyrus_donnyi_SRR8892965	Genyomyrus	donnyi	Genyomyrus donnyi	TP	510329	https://macaulaylibrary.org/asset/510329
84	Marcusenius_greshoffii_58_F09	Marcusenius	greshoffii	Marcusenius greshoffii	TP	510433	https://macaulaylibrary.org/asset/510433
85	Gnathonemus_echidnorhynchus_SRR8892972	Gnathonemus	echidnorhynchus	Gnathonemus echidnorhynchus	TP	510346	https://macaulaylibrary.org/asset/510346
86	Marcusenius_leopoldianus_58_C02	Marcusenius	leopoldianus	Marcusenius leopoldianus	TP	511309	https://macaulaylibrary.org/asset/511309
87	Marcusenius_kutuensis_64_D03	Marcusenius	kutuensis	Marcusenius kutuensis	TP	528891	https://macaulaylibrary.org/asset/528891
89	Marcusenius_sanagaensis_58_A05	Marcusenius	sanagaensis	Marcusenius sanagaensis	BP		Kramer, B., Skelton, P., Van Der Bank, H., & Wink, M. (2007). Allopatric differentiation in the Marcusenius macrolepidotus species complex in southern and eastern Africa: the resurrection of M. pongolensis and M. angolensis, and the description of two new species (Mormyridae, Teleostei). Journal of Natural History, 41(9–12), 647–708. https://doi.org/10.1080/00222930701250987
90	Marcusenius_schilthuisiae_SRR8893553	Marcusenius	schilthuisiae	Marcusenius schilthuisiae	TP	510387	https://macaulaylibrary.org/asset/510387
92	Marcusenius_kaninginii_JPS_25	Marcusenius	kaninginii	Marcusenius kaninginii	??		Kisekelwa, Tchalondawa, et al. Marcusenius kaninginii, a new species of elephantfish from the Lowa River basin, Democratic Republic of the Congo (Osteoglossiformes: Mormyridae). Ichthyological Exploration of Freshwaters 26 (2016): 341-352.
93	Marcusenius_moorii_58_F03	Marcusenius	moorii	Marcusenius moorii	BP	197417	https://macaulaylibrary.org/asset/197417
94	Hippopotamyrus_weeksii_56_C09	Hippopotamyrus	weeksii	Hippopotamyrus weeksii	BP	510903	https://macaulaylibrary.org/asset/510903
96	Cyphomyrus_discorhynchus_SRR8717165	Cyphomyrus	discorhynchus	Cyphomyrus discorhynchus	TP		Kramer, B., & Van der Bank, F. H. (2011). The Victoria Falls, a species boundary for the Zambezi Parrotfish, Cyphomyrus discorhynchus (Peters, 1852), and the resurrection of Cyphomyrus cubangoensis (Pellegrin, 1936) (Mormyridae: Teleostei). Journal of Natural History, 45(43–44), 2669–2699. https://doi.org/10.1080/00222933.2011.597945
97	Cyphomyrus_psittacus_56_C05	Cyphomyrus	psittacus	Cyphomyrus psittacus	TP	510385	https://macaulaylibrary.org/asset/510385
98	Cyphomyrus_cubangoensis_58_C06	Cyphomyrus	cubangoensis	Cyphomyrus cubangoensis	TP		Kramer, B., & Van der Bank, F. H. (2011). The Victoria Falls, a species boundary for the Zambezi Parrotfish, Cyphomyrus discorhynchus (Peters, 1852), and the resurrection of Cyphomyrus cubangoensis (Pellegrin, 1936) (Mormyridae: Teleostei). Journal of Natural History, 45(43–44), 2669–2699. https://doi.org/10.1080/00222933.2011.597945
102	Morymridae_Gnathonemus_petersii	Gnathonemus	petersii	Gnathonemus petersii	TP	510356	https://macaulaylibrary.org/asset/510356
103	Campylomormyrus_tamandua_SRR8717220	Campylomormyrus	tamandua	Campylomormyrus tamandua	TP	510414	https://macaulaylibrary.org/asset/510414
105	Campylomormyrus_elephas_58_B03	Campylomormyrus	elephas	Campylomormyrus elephas	TP	510426	https://macaulaylibrary.org/asset/510426
106	Campylomormyrus_alces_56_B07	Campylomormyrus	alces	Campylomormyrus alces	BP	510469	https://macaulaylibrary.org/asset/510469
108	Campylomormyrus_phantasticus_56_G01	Campylomormyrus	phantasticus	Campylomormyrus phantasticus	TP	528716	https://macaulaylibrary.org/asset/528716
109	Campylomormyrus_tshokwe_SRR1662282	Campylomormyrus	tshokwe	Campylomormyrus tshokwe	BP		Nguyen, L., Paul, C., Mamonekene, V. et al. Reproduction and development in some species of the weakly electric genus Campylomormyrus (Mormyridae, Teleostei). Environ Biol Fish 100, 49–68 (2017). https://doi.org/10.1007/s10641-016-0554-1
110	Campylomormyrus_compressirostris_SRR1662225	Campylomormyrus	compressirostris	Campylomormyrus compressirostris	BP		Nguyen, L., Paul, C., Mamonekene, V. et al. Reproduction and development in some species of the weakly electric genus Campylomormyrus (Mormyridae, Teleostei). Environ Biol Fish 100, 49–68 (2017). https://doi.org/10.1007/s10641-016-0554-1
111	Campylomormyrus_rhynchophorus_58_F05	Campylomormyrus	rhynchophorus	Campylomormyrus rhynchophorus	BP	510413	https://macaulaylibrary.org/asset/510413
113	Campylomormyrus_numenius_SRR8717166	Campylomormyrus	numenius	Campylomormyrus numenius	BP	510412	https://macaulaylibrary.org/asset/510412
114	Campylomormyrus_curvirostris_56_A09	Campylomormyrus	curvirostris	Campylomormyrus curvirostris	BP	510427	https://macaulaylibrary.org/asset/510427
116	hyperopisus_bebe_SRR8893253	hyperopisus	bebe	Hyperopisus bebe	TP		Bass, A.H. (1986), A hormone-sensitive communication system in an electric fish. J. Neurobiol., 17: 131-155. https://doi.org/10.1002/neu.480170303
117	Stomatorhinus_patrizii_58_F02	Stomatorhinus	patrizii	Stomatorhinus patrizii	TP	528168	https://macaulaylibrary.org/asset/528168
118	Stomatorhinus_ivindoensis_SRR9214431	Stomatorhinus	ivindoensis	Stomatorhinus ivindoensis	TP	514484	https://macaulaylibrary.org/asset/514484
119	Stomatorhinus_walkeri_SRR9214424	Stomatorhinus	walkeri	Stomatorhinus walkeri	TP	197416	https://macaulaylibrary.org/asset/197416
128	Pollimyrus_plagiostoma_SRR9214508	Pollimyrus	plagiostoma	Pollimyrus plagiostoma	TP	510380	https://macaulaylibrary.org/asset/510380
129	Pollimyrus_nigripinnis_58_B07	Pollimyrus	nigripinnis	Pollimyrus nigripinnis	TP	510503	https://macaulaylibrary.org/asset/510503
132	Pollimyrus_nigricans_58_G02	Pollimyrus	nigricans	Pollimyrus nigricans	TP	528262	https://macaulaylibrary.org/asset/528262
134	Pollimyrus_isidori_SRR9215378	Pollimyrus	isidori	Pollimyrus isidori	TP	510487	https://macaulaylibrary.org/asset/510487
138	Pollimyrus_castelnaui_67_F10	Pollimyrus	castelnaui	Pollimyrus castelnaui	MMP		Bianca Markowski, et al. “Differentiation in Electrical Pulse Waveforms in a Pair of Sibling Dwarf Stonebashers, Pollimyrus Castelnaui and P. Marianne: Possible Mechanisms and Functions (Mormyridae, Teleostei).” Behaviour, vol. 145, no. 1, 2008, pp. 115–35. JSTOR, http://www.jstor.org/stable/4536545. Accessed 3 Feb. 2025.
140	Brevimyrus_niger_SRR8885151	Brevimyrus	niger	Brevimyrus niger	TP	528267	https://macaulaylibrary.org/asset/528267
141	Cryptomyrus_ogoouensis_SRR8717184	Cryptomyrus	ogoouensis	Cryptomyrus ogoouensis	TP		Sullivan JP, Lavoué S, Hopkins CD (2016) Cryptomyrus: a new genus of Mormyridae (Teleostei, Osteoglossomorpha) with two new species from Gabon, West-Central Africa. ZooKeys 561: 117-150. https://doi.org/10.3897/zookeys.561.7137
142	Boulengeromyrus_knoepffleri_SRR8717394	Boulengeromyrus	knoepffleri	Boulengeromyrus knoepffleri	BP	510698	https://macaulaylibrary.org/asset/510698
143	Ivindomyrus_marchei_SRR8893272	Ivindomyrus	marchei	Ivindomyrus marchei	BP	197313	https://macaulaylibrary.org/asset/197313
144	Ivindomyrus_opdenboschi_SRR8893535	Ivindomyrus	opdenboschi	Ivindomyrus opdenboschi	BP	197319	https://macaulaylibrary.org/asset/197319
145	Marcusenius_ntemensis_58_H06	Marcusenius	ntemensis	Marcusenius ntemensis	TP	511258	https://macaulaylibrary.org/asset/511258
146	Paramormyrops_batesii_CU79740B	Paramormyrops	batesii	Paramormyrops batesii	TP	197410	https://macaulaylibrary.org/asset/197410
147	Paramormyrops_SZA_58_H11	Paramormyrops	SZA	Paramormyrops SZA	TP		Sullivan, J.P., Lavoué, S. and Hopkins, C.D. (2002), DISCOVERY AND PHYLOGENETIC ANALYSIS OF A RIVERINE SPECIES FLOCK OF AFRICAN ELECTRIC FISHES (MORMYRIDAE: TELEOSTEI). Evolution, 56: 597-616. https://doi.org/10.1111/j.0014-3820.2002.tb01370.x
148	Paramormyrops_lissmanni_ms_56_C01	Paramormyrops	lissmanni	Paramormyrops lissmanni	TP		Pers. Obs.
149	Paramormyrops_BON_58_B06	Paramormyrops	BON	Paramormyrops BON	TP		Pers. Obs.
150	Paramormyrops_TEN_58_H02	Paramormyrops	TEN	Paramormyrops TEN	BP		Sullivan, J.P., Lavoué, S. and Hopkins, C.D. (2002), DISCOVERY AND PHYLOGENETIC ANALYSIS OF A RIVERINE SPECIES FLOCK OF AFRICAN ELECTRIC FISHES (MORMYRIDAE: TELEOSTEI). Evolution, 56: 597-616. https://doi.org/10.1111/j.0014-3820.2002.tb01370.x
151	Paramormyrops_mag_SRR9214510	Paramormyrops	mag	Paramormyrops mag	TP		Sullivan, J.P., Lavoué, S. and Hopkins, C.D. (2002), DISCOVERY AND PHYLOGENETIC ANALYSIS OF A RIVERINE SPECIES FLOCK OF AFRICAN ELECTRIC FISHES (MORMYRIDAE: TELEOSTEI). Evolution, 56: 597-616. https://doi.org/10.1111/j.0014-3820.2002.tb01370.x
152	Paramormyrops_gabonensis_64_C06	Paramormyrops	gabonensis	Paramormyrops gabonensis	BP	511656	https://macaulaylibrary.org/asset/511656
153	Paramormyrops_hopkinsi_SRR9214432	Paramormyrops	hopkinsi	Paramormyrops hopkinsi	BP	511704	https://macaulaylibrary.org/asset/511704
156	Paramormyrops_PAR_58_H07	Paramormyrops	PAR	Paramormyrops PAR	BP		Sullivan, J.P., Lavoué, S. and Hopkins, C.D. (2002), DISCOVERY AND PHYLOGENETIC ANALYSIS OF A RIVERINE SPECIES FLOCK OF AFRICAN ELECTRIC FISHES (MORMYRIDAE: TELEOSTEI). Evolution, 56: 597-616. https://doi.org/10.1111/j.0014-3820.2002.tb01370.x
158	Paramormyrops_kingsleyae_SRR6507961	Paramormyrops	kingsleyae	Paramormyrops kingsleyae	TP	197372	https://macaulaylibrary.org/asset/197372
159	Paramormyrops_OFF_58_C04	Paramormyrops	OFF	Paramormyrops OFF	BP		Sullivan, J.P., Lavoué, S. and Hopkins, C.D. (2002), DISCOVERY AND PHYLOGENETIC ANALYSIS OF A RIVERINE SPECIES FLOCK OF AFRICAN ELECTRIC FISHES (MORMYRIDAE: TELEOSTEI). Evolution, 56: 597-616. https://doi.org/10.1111/j.0014-3820.2002.tb01370.x
160	Paramormyrops_longicaudatus_64_D10	Paramormyrops	longicaudatus	Paramormyrops longicaudatus	BP	197363	https://macaulaylibrary.org/asset/197363
161	Paramormyrops_curvifrons_58_C01	Paramormyrops	curvifrons	Paramormyrops curvifrons	BP	197349	https://macaulaylibrary.org/asset/197349
162	Paramormyrops_ntotom_64_B01	Paramormyrops	ntotom	Paramormyrops ntotom	BP	197305	https://macaulaylibrary.org/asset/197305
163	Paramormyrops_SN3_58_A03	Paramormyrops	SN3	Paramormyrops SN3	BP		Sullivan, J.P., Lavoué, S. and Hopkins, C.D. (2002), DISCOVERY AND PHYLOGENETIC ANALYSIS OF A RIVERINE SPECIES FLOCK OF AFRICAN ELECTRIC FISHES (MORMYRIDAE: TELEOSTEI). Evolution, 56: 597-616. https://doi.org/10.1111/j.0014-3820.2002.tb01370.x
164	Paramormyrops_sphekodes_58_C10	Paramormyrops	sphekodes	Paramormyrops sphekodes	BP	197474	https://macaulaylibrary.org/asset/197474
165	Paramormyrops_SN9_64_C04	Paramormyrops	SN9	Paramormyrops SN9	BP		Sullivan, J.P., Lavoué, S. and Hopkins, C.D. (2002), DISCOVERY AND PHYLOGENETIC ANALYSIS OF A RIVERINE SPECIES FLOCK OF AFRICAN ELECTRIC FISHES (MORMYRIDAE: TELEOSTEI). Evolution, 56: 597-616. https://doi.org/10.1111/j.0014-3820.2002.tb01370.x
166	Paramormyrops_TEU_58_C12	Paramormyrops	TEU	Paramormyrops TEU	BP		Sullivan, J.P., Lavoué, S. and Hopkins, C.D. (2002), DISCOVERY AND PHYLOGENETIC ANALYSIS OF A RIVERINE SPECIES FLOCK OF AFRICAN ELECTRIC FISHES (MORMYRIDAE: TELEOSTEI). Evolution, 56: 597-616. https://doi.org/10.1111/j.0014-3820.2002.tb01370.x
167	Paramormyrops_SN7_56_D07	Paramormyrops	SN7	Paramormyrops SN7	BP		Sullivan, J.P., Lavoué, S. and Hopkins, C.D. (2002), DISCOVERY AND PHYLOGENETIC ANALYSIS OF A RIVERINE SPECIES FLOCK OF AFRICAN ELECTRIC FISHES (MORMYRIDAE: TELEOSTEI). Evolution, 56: 597-616. https://doi.org/10.1111/j.0014-3820.2002.tb01370.x
168	Paramormyrops_NGO_58_H09	Paramormyrops	NGO	Paramormyrops NGO	BP		Sullivan, J.P., Lavoué, S. and Hopkins, C.D. (2002), DISCOVERY AND PHYLOGENETIC ANALYSIS OF A RIVERINE SPECIES FLOCK OF AFRICAN ELECTRIC FISHES (MORMYRIDAE: TELEOSTEI). Evolution, 56: 597-616. https://doi.org/10.1111/j.0014-3820.2002.tb01370.x
169	Paramormyrops_SN2_58_E05	Paramormyrops	SN2	Paramormyrops SN2	BP		Sullivan, J.P., Lavoué, S. and Hopkins, C.D. (2002), DISCOVERY AND PHYLOGENETIC ANALYSIS OF A RIVERINE SPECIES FLOCK OF AFRICAN ELECTRIC FISHES (MORMYRIDAE: TELEOSTEI). Evolution, 56: 597-616. https://doi.org/10.1111/j.0014-3820.2002.tb01370.x
