## Supplemental Data S4 for "The Genomic Basis of Electric Signal Diversity"

locus	peak	var_id	chr	pos	type	ref	alt	bp_allele	tp_allele	r2_index	call_rate	is_index	af_alt_bp	af_alt_tp	delta_af	gemma_log_p	in_tfbs_window	annotation	nearest_gene	dist_to_tss	hap_conditioned	bp_hap_freq	tp_hap_freq	n_context_snp_diffs	n_other_indels_in_context	motif_id	motif_name	tf_family	named_group	p_bp	p_tp	delta_log10p	present_on
cntnap5	4	chr16_10916883_A_G	chr16	10916883	SNP	A	G	A	G	1.0	1.0	True	0.6538	0.951	0.2971	9.733	True	intergenic	LOC111845410	-59674	True	1.0	0.34	1	0	MA0653.1	IRF9	Interferon-regulatory factors		2.03e-05	0.000729	1.555	BP only
cntnap5	4	chr16_10916883_A_G	chr16	10916883	SNP	A	G	A	G	1.0	1.0	True	0.6538	0.951	0.2971	9.733	True	intergenic	LOC111845410	-59674	True	1.0	0.34	1	0	MA1418.2	IRF3	Interferon-regulatory factors		2.23e-05	0.000235	1.023	BP only
cntnap5	4	chr16_10916883_A_G	chr16	10916883	SNP	A	G	A	G	1.0	1.0	True	0.6538	0.951	0.2971	9.733	True	intergenic	LOC111845410	-59674	True	1.0	0.34	1	0	MA1952.2	FOXJ2::ELF1	FOX;Ets-related		0.000732	7.11e-05	-1.013	TP only
cntnap5	4	chr16_10917510_T_G	chr16	10917510	SNP	T	G	T	G	0.9714	1.0	False	0.6462	0.951	0.3048	9.351	True	intergenic	LOC111845410	-59047	True	1.0	0.825	0	0
cntnap5	4	chr16_10891510_A_T	chr16	10891510	SNP	A	T	A	T	0.9427	1.0	False	0.6692	0.9608	0.2916	9.315	True	intergenic	LOC111845410	-85047	True	1.0	0.995	0	1
cntnap5	4	chr16_10916791_T_A	chr16	10916791	SNP	T	A	T	A	0.9001	0.996	False	0.6085	0.9363	0.3277	8.875	True	intergenic	LOC111845410	-59766	True	0.99	0.948	0	0	MA0507.3	POU2F2	POU domain factors		3.66e-06	7.76e-05	1.326	both
cntnap5	4	chr16_10916791_T_A	chr16	10916791	SNP	T	A	T	A	0.9001	0.996	False	0.6085	0.9363	0.3277	8.875	True	intergenic	LOC111845410	-59766	True	0.99	0.948	0	0	MA0785.2	POU2F1	POU domain factors		6.55e-06	9.15e-05	1.145	both
cntnap5	4	chr16_10915940_C_A	chr16	10915940	SNP	C	A	C	A	0.8968	0.978	False	0.6124	0.9388	0.3264	8.723	True	intergenic	LOC111845410	-60617	True	0.86	0.844	0	1
cntnap5	4	chr16_10915374_G_T	chr16	10915374	SNP	G	T	G	T	0.8954	0.875	False	0.629	0.9241	0.295		True	intergenic	LOC111845410	-61183	True	0.989	0.801	0	1
cntnap5	4	chr16_11006668_A_G	chr16	11006668	SNP	A	G	A	G	0.8932	1.0	False	0.6692	0.9559	0.2867	6.499	True	intergenic	LOC111845410	30111	True	1.0	0.928	0	0	MA0808.1	TEAD3	TEF-1-related factors		0.0051	7.98e-05	-1.806	TP only
cntnap5	4	chr16_11021498_A_G	chr16	11021498	SNP	A	G	A	G	0.8865	1.0	False	0.6577	0.9559	0.2982	6.378	True	intergenic	ndufa10	24480	True	1.0	0.687	0	1	MA0515.1	Sox6	SOX-related factors		3.6e-05	0.00123	1.534	BP only
cntnap5	4	chr16_10890875_T_C	chr16	10890875	SNP	T	C	T	C	0.8435	0.996	False	0.6615	0.9406	0.2791	7.491	True	intergenic	LOC111845410	-85682	True	1.0	0.995	0	1	MA0672.2	NKX2-3	NK		0.01	1.44e-05	-2.842	TP only
cntnap5	4	chr16_10890875_T_C	chr16	10890875	SNP	T	C	T	C	0.8435	0.996	False	0.6615	0.9406	0.2791	7.491	True	intergenic	LOC111845410	-85682	True	1.0	0.995	0	1	MA2003.2	NKX2-4	NK		0.01	1.44e-05	-2.842	TP only
cntnap5	4	chr16_10890875_T_C	chr16	10890875	SNP	T	C	T	C	0.8435	0.996	False	0.6615	0.9406	0.2791	7.491	True	intergenic	LOC111845410	-85682	True	1.0	0.995	0	1	MA0673.2	NKX2-8	NK		0.00251	1.44e-05	-2.241	TP only
cntnap5	4	chr16_10890875_T_C	chr16	10890875	SNP	T	C	T	C	0.8435	0.996	False	0.6615	0.9406	0.2791	7.491	True	intergenic	LOC111845410	-85682	True	1.0	0.995	0	1	MA1994.2	Nkx2-1	NK		0.00103	6.55e-05	-1.197	TP only
cntnap5	4	chr16_10883732_A_G	chr16	10883732	SNP	A	G	A	G	0.8393	0.996	False	0.65	0.9406	0.2906	8.75	True	intergenic	LOC111845410	-92825	True	0.615	1.0	0	1
cntnap5	4	chr16_10870468_G_T	chr16	10870468	SNP	G	T	G	T	0.8384	1.0	False	0.65	0.9412	0.2912	8.985	True	intergenic	LOC111845409	101098	True	1.0	0.599	1	1	MA2330.1	ZBTB24	More than 3 adjacent zinc fingers		6.08e-05	0.000996	1.214	BP only
cntnap5	4	chr16_10878794_C_T	chr16	10878794	SNP	C	T	C	T	0.8374	1.0	False	0.6577	0.9314	0.2737	7.945	True	intergenic	LOC111845410	-97763	True	1.0	0.584	0	0	MA1725.2	ZNF189	More than 3 adjacent zinc fingers		6.13e-05	0.00154	1.4	BP only
cntnap5	4	chr16_10878794_C_T	chr16	10878794	SNP	C	T	C	T	0.8374	1.0	False	0.6577	0.9314	0.2737	7.945	True	intergenic	LOC111845410	-97763	True	1.0	0.584	0	0	MA1506.2	HOXD10	HOX		0.000437	2.17e-05	-1.304	TP only
cntnap5	4	chr16_10879497_G_A	chr16	10879497	SNP	G	A	G	A	0.837	0.991	False	0.6577	0.93	0.2723	7.796	True	intergenic	LOC111845410	-97060	True	1.0	0.911	0	0
cntnap5	4	chr16_10861379_A_T	chr16	10861379	SNP	A	T	A	T	0.8369	1.0	False	0.6692	0.9363	0.267	7.148	True	intergenic	LOC111845409	92009	True	1.0	0.969	0	0	MA0781.2	PAX9	Paired domain only		6.22e-05	0.000704	1.054	BP only
cntnap5	4	chr16_11012962_T_C	chr16	11012962	SNP	T	C	T	C	0.8323	1.0	False	0.6692	0.9412	0.2719	2.232	True	intergenic	ndufa10	33016	True	0.988	0.87	0	0
cntnap5	4	chr16_10956780_C_T	chr16	10956780	SNP	C	T	C	T	0.8243	1.0	False	0.6846	0.9461	0.2615	7.239	True	intergenic	LOC111845410	-19777	True	1.0	0.865	0	0	MA1655.2	ZNF341	Factors with multiple dispersed zinc fingers		2.57e-05	0.00163	1.802	BP only
cntnap5	4	chr16_10956780_C_T	chr16	10956780	SNP	C	T	C	T	0.8243	1.0	False	0.6846	0.9461	0.2615	7.239	True	intergenic	LOC111845410	-19777	True	1.0	0.865	0	0	MA2101.1	ZNF677	More than 3 adjacent zinc fingers		6.48e-06	0.000162	1.398	BP only
cntnap5	4	chr16_10956780_C_T	chr16	10956780	SNP	C	T	C	T	0.8243	1.0	False	0.6846	0.9461	0.2615	7.239	True	intergenic	LOC111845410	-19777	True	1.0	0.865	0	0	MA1725.2	ZNF189	More than 3 adjacent zinc fingers		8.31e-05	0.00156	1.274	BP only
cntnap5	4	chr16_11017263_T_G	chr16	11017263	SNP	T	G	T	G	0.8207	1.0	False	0.6423	0.9559	0.3136	6.081	True	intergenic	ndufa10	28715	True	1.0	0.974	0	0
cntnap5	4	chr16_10871436_T_G	chr16	10871436	SNP	T	G	T	G	0.8116	0.996	False	0.6462	0.9257	0.2796	7.295	True	intergenic	LOC111845409	102066	True	1.0	0.841	0	1	MA0790.2	POU4F1	POU domain factors		2.77e-05	0.000406	1.166	BP only
cntnap5	4	chr16_10871436_T_G	chr16	10871436	SNP	T	G	T	G	0.8116	0.996	False	0.6462	0.9257	0.2796	7.295	True	intergenic	LOC111845409	102066	True	1.0	0.841	0	1	MA0791.2	POU4F3	POU domain factors		2.42e-05	0.000319	1.12	BP only
cntnap5	4	chr16_10879739_C_T	chr16	10879739	SNP	C	T	C	T	0.8054	0.978	False	0.6473	0.9337	0.2864	7.634	True	intergenic	LOC111845410	-96818	True	1.0	0.487	0	2
cntnap5	4	chr16_10956577_C_CAG	chr16	10956577	insertion	C	CAG	C	CAG	0.8041	0.983	False	0.6846	0.9388	0.2542		True	intergenic	LOC111845410	-19980	False	0.985	0.623	0	1
