## Supplemental Data S5 for "The Genomic Basis of Electric Signal Diversity"

locus	peak	var_id	chr	pos	type	ref	alt	bp_allele	tp_allele	r2_index	call_rate	is_index	af_alt_bp	af_alt_tp	delta_af	gemma_log_p	in_tfbs_window	annotation	nearest_gene	dist_to_tss	hap_conditioned	bp_hap_freq	tp_hap_freq	n_context_snp_diffs	n_other_indels_in_context	motif_id	motif_name	tf_family	named_group	p_bp	p_tp	delta_log10p	present_on
sptbn4b	5	chr17_11692887_C_T	chr17	11692887	SNP	C	T	C	T	1.0	1.0	True	0.7308	1.0	0.2692	8.976	True	intron	sptbn4b	5987	True	0.986	0.544	1	5
sptbn4b	5	chr17_11728746_G_C	chr17	11728746	SNP	G	C	G	C	0.9904	1.0	False	0.7346	1.0	0.2654	8.682	True	intron	sptbn4b	16240	True	1.0	0.824	1	0	MA0019.2	Ddit3::Cebpa	CEBP-related	CEBP	5.55e-05	0.00567	2.009	BP only
sptbn4b	5	chr17_11728746_G_C	chr17	11728746	SNP	G	C	G	C	0.9904	1.0	False	0.7346	1.0	0.2654	8.682	True	intron	sptbn4b	16240	True	1.0	0.824	1	0	MA0102.5	CEBPA	CEBP-related	CEBP	5.19e-05	0.00199	1.584	BP only
sptbn4b	5	chr17_11728746_G_C	chr17	11728746	SNP	G	C	G	C	0.9904	1.0	False	0.7346	1.0	0.2654	8.682	True	intron	sptbn4b	16240	True	1.0	0.824	1	0	MA0501.2	MAF::NFE2	Maf-related;Jun-related		3.34e-05	0.000544	1.212	BP only
sptbn4b	5	chr17_11728746_G_C	chr17	11728746	SNP	G	C	G	C	0.9904	1.0	False	0.7346	1.0	0.2654	8.682	True	intron	sptbn4b	16240	True	1.0	0.824	1	0	MA0150.3	Nfe2l2	Jun-related		1.87e-05	0.000286	1.185	BP only
sptbn4b	5	chr17_11728746_G_C	chr17	11728746	SNP	G	C	G	C	0.9904	1.0	False	0.7346	1.0	0.2654	8.682	True	intron	sptbn4b	16240	True	1.0	0.824	1	0	MA0089.3	MAFG::NFE2L1	Maf-related;NRF		7.44e-05	0.00107	1.158	BP only
sptbn4b	5	chr17_11728765_T_C	chr17	11728765	SNP	T	C	T	C	0.9904	1.0	False	0.7346	1.0	0.2654	8.682	True	intron	sptbn4b	16221	True	1.0	0.863	1	0
sptbn4b	5	chr17_11727454_C_T	chr17	11727454	SNP	C	T	C	T	0.9812	1.0	False	0.7269	0.9951	0.2682	8.743	True	intron	sptbn4b	17532	True	1.0	0.729	0	0	MA0816.1	Ascl2	MyoD/ASC-related factors		9.28e-05	0.0023	1.394	BP only
sptbn4b	5	chr17_11727454_C_T	chr17	11727454	SNP	C	T	C	T	0.9812	1.0	False	0.7269	0.9951	0.2682	8.743	True	intron	sptbn4b	17532	True	1.0	0.729	0	0	MA1720.2	ZNF85	More than 3 adjacent zinc fingers		0.00178	7.89e-05	-1.353	TP only
sptbn4b	5	chr17_11695511_T_G	chr17	11695511	SNP	T	G	T	G	0.9807	1.0	False	0.7308	1.0	0.2692	8.896	True	intron	sptbn4b	3363	True	1.0	0.838	0	2	MA0135.2	Lhx3	HD-LIM		2.07e-05	0.000759	1.564	BP only
sptbn4b	5	chr17_11701601_T_C	chr17	11701601	SNP	T	C	T	C	0.9807	1.0	False	0.7385	1.0	0.2615	7.688	True	intron	sptbn4b	-2727	True	1.0	0.696	0	1
sptbn4b	5	chr17_11720840_A_T	chr17	11720840	SNP	A	T	A	T	0.9711	0.996	False	0.7308	0.995	0.2643	8.356	True	intron	sptbn4b	-21966	True	1.0	0.867	0	1
sptbn4b	5	chr17_11729757_C_T	chr17	11729757	SNP	C	T	C	T	0.9611	0.996	False	0.7442	0.9951	0.2509	7.553	True	intron	sptbn4b	15229	True	1.0	0.764	0	0	MA0029.2	Mecom	Factors with multiple dispersed zinc fingers		3.52e-05	0.000879	1.397	BP only
sptbn4b	5	chr17_11731513_C_T	chr17	11731513	SNP	C	T	C	T	0.942	0.996	False	0.7423	0.9851	0.2428	7.302	True	intron	sptbn4b	13473	True	1.0	0.955	0	1	MA0676.1	Nr2e1	RXR-related receptors (NR2)		0.00892	5.19e-05	-2.235	TP only
sptbn4b	5	chr17_11695142_T_C	chr17	11695142	SNP	T	C	T	C	0.9348	1.0	False	0.7308	0.9755	0.2447	6.773	True	intron	sptbn4b	3732	True	1.0	0.97	0	2
sptbn4b	5	chr17_11682143_T_A	chr17	11682143	SNP	T	A	T	A	0.932	1.0	False	0.7423	0.9804	0.2381	6.212	True	intron	sptbn4b	16731	True	0.985	0.91	0	0
sptbn4b	5	chr17_11733993_A_G	chr17	11733993	SNP	A	G	A	G	0.9242	1.0	False	0.7385	0.9804	0.2419	7.099	True	intron	sptbn4b	10993	True	1.0	0.785	1	0	MA0463.3	BCL6	More than 3 adjacent zinc fingers	BCL6	7.06e-05	0.00437	1.792	BP only
sptbn4b	5	chr17_11733993_A_G	chr17	11733993	SNP	A	G	A	G	0.9242	1.0	False	0.7385	0.9804	0.2419	7.099	True	intron	sptbn4b	10993	True	1.0	0.785	1	0	MA1958.2	HOXD12::ELK1	HOX;Ets-related		0.000457	1.03e-05	-1.647	TP only
sptbn4b	5	chr17_11733993_A_G	chr17	11733993	SNP	A	G	A	G	0.9242	1.0	False	0.7385	0.9804	0.2419	7.099	True	intron	sptbn4b	10993	True	1.0	0.785	1	0	MA0731.1	BCL6B	More than 3 adjacent zinc fingers	BCL6	8.38e-05	0.00118	1.149	BP only
sptbn4b	5	chr17_11733995_A_G	chr17	11733995	SNP	A	G	A	G	0.9242	1.0	False	0.7385	0.9804	0.2419	7.099	True	intron	sptbn4b	10991	True	1.0	0.785	1	0	MA0463.3	BCL6	More than 3 adjacent zinc fingers	BCL6	7.06e-05	0.00437	1.792	BP only
sptbn4b	5	chr17_11733995_A_G	chr17	11733995	SNP	A	G	A	G	0.9242	1.0	False	0.7385	0.9804	0.2419	7.099	True	intron	sptbn4b	10991	True	1.0	0.785	1	0	MA1958.2	HOXD12::ELK1	HOX;Ets-related		0.000457	1.03e-05	-1.647	TP only
sptbn4b	5	chr17_11733995_A_G	chr17	11733995	SNP	A	G	A	G	0.9242	1.0	False	0.7385	0.9804	0.2419	7.099	True	intron	sptbn4b	10991	True	1.0	0.785	1	0	MA0731.1	BCL6B	More than 3 adjacent zinc fingers	BCL6	8.38e-05	0.00118	1.149	BP only
sptbn4b	5	chr17_11736085_A_T	chr17	11736085	SNP	A	T	A	T	0.9242	1.0	False	0.7385	0.9804	0.2419	7.112	True	intron	sptbn4b	8901	True	1.0	0.985	0	0
sptbn4b	5	chr17_11693147_C_T	chr17	11693147	SNP	C	T	C	T	0.916	0.987	False	0.7126	1.0	0.2874	8.682	True	intron	sptbn4b	5727	True	1.0	0.588	0	0
sptbn4b	5	chr17_11732881_C_G	chr17	11732881	SNP	C	G	C	G	0.9153	1.0	False	0.7385	0.9755	0.237	6.737	True	intron	sptbn4b	12105	True	1.0	0.985	0	2	MA1728.2	ZNF549	More than 3 adjacent zinc fingers		7e-05	0.00155	1.345	BP only
sptbn4b	5	chr17_11732881_C_G	chr17	11732881	SNP	C	G	C	G	0.9153	1.0	False	0.7385	0.9755	0.237	6.737	True	intron	sptbn4b	12105	True	1.0	0.985	0	2	MA1730.2	ZNF708	More than 3 adjacent zinc fingers		8.52e-05	0.00124	1.163	BP only
sptbn4b	5	chr17_11733700_A_AGG	chr17	11733700	insertion	A	AGG	A	AGG	0.9143	0.991	False	0.7403	0.9703	0.23		True	intron	sptbn4b	11286	False	0.404	0.436	2	1	MA0783.1	PKNOX2	TALE-type homeo domain factors		0.00659	4.58e-07	-4.158	TP only
sptbn4b	5	chr17_11733700_A_AGG	chr17	11733700	insertion	A	AGG	A	AGG	0.9143	0.991	False	0.7403	0.9703	0.23		True	intron	sptbn4b	11286	False	0.404	0.436	2	1	MA1571.1	TGIF2LX	TALE-type homeo domain factors		0.01	1.14e-06	-3.943	TP only
sptbn4b	5	chr17_11733700_A_AGG	chr17	11733700	insertion	A	AGG	A	AGG	0.9143	0.991	False	0.7403	0.9703	0.23		True	intron	sptbn4b	11286	False	0.404	0.436	2	1	MA1572.1	TGIF2LY	TALE-type homeo domain factors		0.01	1.18e-06	-3.928	TP only
sptbn4b	5	chr17_11733700_A_AGG	chr17	11733700	insertion	A	AGG	A	AGG	0.9143	0.991	False	0.7403	0.9703	0.23		True	intron	sptbn4b	11286	False	0.404	0.436	2	1	MA0797.1	TGIF2	TALE-type homeo domain factors		0.00734	1.1e-06	-3.824	TP only
sptbn4b	5	chr17_11733700_A_AGG	chr17	11733700	insertion	A	AGG	A	AGG	0.9143	0.991	False	0.7403	0.9703	0.23		True	intron	sptbn4b	11286	False	0.404	0.436	2	1	MA0796.1	TGIF1	TALE-type homeo domain factors		0.00661	1.08e-06	-3.787	TP only
sptbn4b	5	chr17_11733700_A_AGG	chr17	11733700	insertion	A	AGG	A	AGG	0.9143	0.991	False	0.7403	0.9703	0.23		True	intron	sptbn4b	11286	False	0.404	0.436	2	1	MA1620.2	Ptf1A	Tal-related		0.00924	1.44e-05	-2.807	TP only
sptbn4b	5	chr17_11733700_A_AGG	chr17	11733700	insertion	A	AGG	A	AGG	0.9143	0.991	False	0.7403	0.9703	0.23		True	intron	sptbn4b	11286	False	0.404	0.436	2	1	MA0499.3	MYOD1	MyoD/ASC-related factors		0.00598	1.62e-05	-2.567	TP only
sptbn4b	5	chr17_11733700_A_AGG	chr17	11733700	insertion	A	AGG	A	AGG	0.9143	0.991	False	0.7403	0.9703	0.23		True	intron	sptbn4b	11286	False	0.404	0.436	2	1	MA0745.3	SNAI2	More than 3 adjacent zinc fingers		0.00784	2.57e-05	-2.484	TP only
sptbn4b	5	chr17_11733700_A_AGG	chr17	11733700	insertion	A	AGG	A	AGG	0.9143	0.991	False	0.7403	0.9703	0.23		True	intron	sptbn4b	11286	False	0.404	0.436	2	1	MA0665.1	MSC	Tal-related		0.00947	4.69e-05	-2.305	TP only
sptbn4b	5	chr17_11733700_A_AGG	chr17	11733700	insertion	A	AGG	A	AGG	0.9143	0.991	False	0.7403	0.9703	0.23		True	intron	sptbn4b	11286	False	0.404	0.436	2	1	MA1559.2	SNAI3	More than 3 adjacent zinc fingers		0.00667	4.62e-05	-2.159	TP only
sptbn4b	5	chr17_11733700_A_AGG	chr17	11733700	insertion	A	AGG	A	AGG	0.9143	0.991	False	0.7403	0.9703	0.23		True	intron	sptbn4b	11286	False	0.404	0.436	2	1	MA0667.1	MYF6	MyoD/ASC-related factors		0.00743	5.73e-05	-2.113	TP only
sptbn4b	5	chr17_11733700_A_AGG	chr17	11733700	insertion	A	AGG	A	AGG	0.9143	0.991	False	0.7403	0.9703	0.23		True	intron	sptbn4b	11286	False	0.404	0.436	2	1	MA1631.2	ASCL1	MyoD/ASC-related factors		0.01	8.87e-05	-2.052	TP only
sptbn4b	5	chr17_11733700_A_AGG	chr17	11733700	insertion	A	AGG	A	AGG	0.9143	0.991	False	0.7403	0.9703	0.23		True	intron	sptbn4b	11286	False	0.404	0.436	2	1	MA1558.2	SNAI1	More than 3 adjacent zinc fingers		0.01	9.16e-05	-2.038	TP only
sptbn4b	5	chr17_11733700_A_AGG	chr17	11733700	insertion	A	AGG	A	AGG	0.9143	0.991	False	0.7403	0.9703	0.23		True	intron	sptbn4b	11286	False	0.404	0.436	2	1	MA0832.2	Tcf21	Tal-related		0.006	6.72e-05	-1.951	TP only
sptbn4b	5	chr17_11733700_A_AGG	chr17	11733700	insertion	A	AGG	A	AGG	0.9143	0.991	False	0.7403	0.9703	0.23		True	intron	sptbn4b	11286	False	0.404	0.436	2	1	MA0822.1	HES7	Hairy-related factors		0.00342	6.44e-05	-1.725	TP only
sptbn4b	5	chr17_11733700_A_AGG	chr17	11733700	insertion	A	AGG	A	AGG	0.9143	0.991	False	0.7403	0.9703	0.23		True	intron	sptbn4b	11286	False	0.404	0.436	2	1	MA0106.3	TP53	p53-related factors		6.35e-05	0.000954	1.177	BP only
sptbn4b	5	chr17_11733700_A_AGG	chr17	11733700	insertion	A	AGG	A	AGG	0.9143	0.991	False	0.7403	0.9703	0.23		True	intron	sptbn4b	11286	False	0.404	0.436	2	1	MA0774.1	MEIS2	TALE-type homeo domain factors		0.000759	6.88e-05	-1.043	TP only
sptbn4b	5	chr17_11651878_T_C	chr17	11651878	SNP	T	C	T	C	0.9133	1.0	False	0.7423	0.9706	0.2283	5.713	True	intron	shkbp1	4495	True	1.0	0.859	0	3	MA2125.1	Zfp809	More than 3 adjacent zinc fingers		0.0013	5.39e-05	-1.382	TP only
sptbn4b	5	chr17_11651878_T_C	chr17	11651878	SNP	T	C	T	C	0.9133	1.0	False	0.7423	0.9706	0.2283	5.713	True	intron	shkbp1	4495	True	1.0	0.859	0	3	MA0770.1	HSF2	HSF factors		5.39e-05	0.00127	1.372	BP only
sptbn4b	5	chr17_11651878_T_C	chr17	11651878	SNP	T	C	T	C	0.9133	1.0	False	0.7423	0.9706	0.2283	5.713	True	intron	shkbp1	4495	True	1.0	0.859	0	3	MA0090.4	TEAD1	TEF-1-related factors		3.47e-05	0.000797	1.361	BP only
sptbn4b	5	chr17_11651878_T_C	chr17	11651878	SNP	T	C	T	C	0.9133	1.0	False	0.7423	0.9706	0.2283	5.713	True	intron	shkbp1	4495	True	1.0	0.859	0	3	MA0809.3	TEAD4	TEF-1-related factors		7.45e-05	0.00149	1.301	BP only
sptbn4b	5	chr17_11667332_A_G	chr17	11667332	SNP	A	G	A	G	0.9048	1.0	False	0.7385	0.9706	0.2321	5.802	True	intergenic	snrnp35	-7608	True	1.0	0.838	0	2
sptbn4b	5	chr17_11666521_G_A	chr17	11666521	SNP	G	A	G	A	0.9042	1.0	False	0.7385	0.9706	0.2321	5.713	True	intergenic	snrnp35	-6797	True	1.0	0.924	0	3
sptbn4b	5	chr17_11653651_T_C	chr17	11653651	SNP	T	C	T	C	0.9041	0.996	False	0.7423	0.9653	0.223	5.379	True	intron	shkbp1	2722	True	1.0	1.0	0	2	MA1523.2	MSANTD3	Myb/SANT domain factors		5.13e-05	0.00275	1.729	BP only
sptbn4b	5	chr17_11653651_T_C	chr17	11653651	SNP	T	C	T	C	0.9041	0.996	False	0.7423	0.9653	0.223	5.379	True	intron	shkbp1	2722	True	1.0	1.0	0	2	MA0162.5	EGR1	Three-zinc finger Kruppel-related		0.000503	1.92e-05	-1.418	TP only
sptbn4b	5	chr17_11653651_T_C	chr17	11653651	SNP	T	C	T	C	0.9041	0.996	False	0.7423	0.9653	0.223	5.379	True	intron	shkbp1	2722	True	1.0	1.0	0	2	MA1645.2	NKX2-2	NK		4.82e-05	0.00103	1.33	BP only
sptbn4b	5	chr17_11653651_T_C	chr17	11653651	SNP	T	C	T	C	0.9041	0.996	False	0.7423	0.9653	0.223	5.379	True	intron	shkbp1	2722	True	1.0	1.0	0	2	MA0733.2	EGR4	Three-zinc finger Kruppel-related		0.00123	6.91e-05	-1.25	TP only
sptbn4b	5	chr17_11653651_T_C	chr17	11653651	SNP	T	C	T	C	0.9041	0.996	False	0.7423	0.9653	0.223	5.379	True	intron	shkbp1	2722	True	1.0	1.0	0	2	MA0472.2	EGR2	Three-zinc finger Kruppel-related		0.000749	4.34e-05	-1.237	TP only
sptbn4b	5	chr17_11653651_T_C	chr17	11653651	SNP	T	C	T	C	0.9041	0.996	False	0.7423	0.9653	0.223	5.379	True	intron	shkbp1	2722	True	1.0	1.0	0	2	MA0732.2	EGR3	Three-zinc finger Kruppel-related		0.000277	2.53e-05	-1.039	TP only
sptbn4b	5	chr17_11653651_T_C	chr17	11653651	SNP	T	C	T	C	0.9041	0.996	False	0.7423	0.9653	0.223	5.379	True	intron	shkbp1	2722	True	1.0	1.0	0	2	MA0479.2	FOXH1	FOX		8.34e-05	0.000854	1.01	BP only
sptbn4b	5	chr17_11692417_A_G	chr17	11692417	SNP	A	G	A	G	0.8972	1.0	False	0.7346	0.9608	0.2262	5.567	True	intron	sptbn4b	6457	True	1.0	0.699	0	2	MA1576.2	THRB	Thyroid hormone receptor-related factors (NR1)		0.000483	2e-05	-1.383	TP only
sptbn4b	5	chr17_11653896_T_A	chr17	11653896	SNP	T	A	T	A	0.8958	0.991	False	0.7308	0.975	0.2442	5.794	True	intron	shkbp1	2477	True	1.0	0.518	1	3
sptbn4b	5	chr17_11656401_T_A	chr17	11656401	SNP	T	A	T	A	0.8931	0.996	False	0.7403	0.9706	0.2303	5.263	True	intergenic	shkbp1	-28	True	1.0	0.803	0	1
sptbn4b	5	chr17_11708349_C_T	chr17	11708349	SNP	C	T	C	T	0.8817	0.996	False	0.6885	0.995	0.3066	7.942	True	intron	sptbn4b	-9475	True	1.0	0.931	0	1
sptbn4b	5	chr17_11682376_A_G	chr17	11682376	SNP	A	G	A	G	0.8775	1.0	False	0.7385	0.9657	0.2272	5.744	True	intron	sptbn4b	16498	True	1.0	0.924	0	1	MA1938.2	ERF::NHLH1	Ets-related;Tal-related		0.000377	1.63e-05	-1.364	TP only
sptbn4b	5	chr17_11682376_A_G	chr17	11682376	SNP	A	G	A	G	0.8775	1.0	False	0.7385	0.9657	0.2272	5.744	True	intron	sptbn4b	16498	True	1.0	0.924	0	1	MA1646.2	OSR2	More than 3 adjacent zinc fingers		0.000778	3.7e-05	-1.323	TP only
sptbn4b	5	chr17_11662829_A_T	chr17	11662829	SNP	A	T	A	T	0.8764	0.996	False	0.7442	0.9657	0.2215	4.811	True	intergenic	snrnp35	-3105	True	1.0	0.975	0	0
sptbn4b	5	chr17_11678025_A_T	chr17	11678025	SNP	A	T	A	T	0.8756	1.0	False	0.7462	0.9657	0.2195	4.769	True	intron	snrnp35	-18301	True	1.0	0.949	1	2	MA1148.2	PPARA::RXRA	Thyroid hormone receptor-related factors (NR1);RXR-related receptors (NR2)		0.000911	5.32e-05	-1.234	TP only
sptbn4b	5	chr17_11658859_T_C	chr17	11658859	SNP	T	C	T	C	0.8714	1.0	False	0.7346	0.9657	0.2311	5.306	True	CDS	snrnp35	845	True	1.0	0.731	0	0
sptbn4b	5	chr17_11733783_T_C	chr17	11733783	SNP	T	C	T	C	0.8711	0.983	False	0.7305	0.975	0.2445	3.274	True	intron	sptbn4b	11203	True	0.712	0.822	0	1	MA1494.2	HNF4A	RXR-related receptors (NR2)		0.00261	5.88e-05	-1.647	TP only
sptbn4b	5	chr17_11733783_T_C	chr17	11733783	SNP	T	C	T	C	0.8711	0.983	False	0.7305	0.975	0.2445	3.274	True	intron	sptbn4b	11203	True	0.712	0.822	0	1	MA0757.2	ONECUT3	HD-CUT		6.56e-07	2.28e-05	1.541	both
sptbn4b	5	chr17_11733783_T_C	chr17	11733783	SNP	T	C	T	C	0.8711	0.983	False	0.7305	0.975	0.2445	3.274	True	intron	sptbn4b	11203	True	0.712	0.822	0	1	MA2124.1	Hmga1	HMGA		3.8e-05	0.00126	1.521	BP only
sptbn4b	5	chr17_11678000_T_C	chr17	11678000	SNP	T	C	T	C	0.8595	0.996	False	0.7442	0.9559	0.2117	3.319	True	intron	snrnp35	-18276	True	0.985	0.99	1	1	MA0483.2	Gfi1B	More than 3 adjacent zinc fingers		0.00339	2e-05	-2.229	TP only
sptbn4b	5	chr17_11678000_T_C	chr17	11678000	SNP	T	C	T	C	0.8595	0.996	False	0.7442	0.9559	0.2117	3.319	True	intron	snrnp35	-18276	True	0.985	0.99	1	1	MA0038.3	GFI1	More than 3 adjacent zinc fingers		0.000961	4.23e-05	-1.356	TP only
sptbn4b	5	chr17_11678000_T_C	chr17	11678000	SNP	T	C	T	C	0.8595	0.996	False	0.7442	0.9559	0.2117	3.319	True	intron	snrnp35	-18276	True	0.985	0.99	1	1	MA0836.3	CEBPD	CEBP-related	CEBP	1.83e-05	0.000188	1.012	BP only
sptbn4b	5	chr17_11625395_C_T	chr17	11625395	SNP	C	T	C	T	0.8536	1.0	False	0.7231	0.9706	0.2475	5.96	False	intron	pld3	1786	True	1.0	0.818	0	0	MA1107.3	KLF9	Three-zinc finger Kruppel-related		8.02e-05	0.00244	1.483	BP only
sptbn4b	5	chr17_11625395_C_T	chr17	11625395	SNP	C	T	C	T	0.8536	1.0	False	0.7231	0.9706	0.2475	5.96	False	intron	pld3	1786	True	1.0	0.818	0	0	MA0088.2	ZNF143	More than 3 adjacent zinc fingers		0.00206	9.38e-05	-1.342	TP only
sptbn4b	5	chr17_11614009_A_T	chr17	11614009	SNP	A	T	A	T	0.8476	1.0	False	0.7231	0.9559	0.2328	3.511	False	intergenic	pld3	-8075	True	1.0	0.831	0	1
sptbn4b	5	chr17_11738598_GGTACT_G	chr17	11738598	deletion	GGTACT	G	GGTACT	G	0.8453	0.974	False	0.7205	0.9495	0.229		True	intron	sptbn4b	6388	False	0.442	0.691	0	0	MA1580.1	ZBTB32	Other factors with up to three adjacent zinc fingers		7.75e-05	0.00669	1.936	BP only
sptbn4b	5	chr17_11679745_A_G	chr17	11679745	SNP	A	G	A	G	0.8439	1.0	False	0.7423	0.951	0.2087	3.867	True	intron	sptbn4b	19129	True	1.0	0.82	0	0
sptbn4b	5	chr17_11733067_C_T	chr17	11733067	SNP	C	T	C	T	0.8394	1.0	False	0.7423	0.9363	0.194	4.642	True	intron	sptbn4b	11919	True	1.0	0.984	0	0
sptbn4b	5	chr17_11724828_T_C	chr17	11724828	SNP	T	C	T	C	0.8345	1.0	False	0.7	0.9363	0.2363	6.339	True	intron	sptbn4b	20158	True	1.0	0.424	0	1	MA0772.2	IRF7	Interferon-regulatory factors		9.63e-05	0.00125	1.113	BP only
sptbn4b	5	chr17_11724828_T_C	chr17	11724828	SNP	T	C	T	C	0.8345	1.0	False	0.7	0.9363	0.2363	6.339	True	intron	sptbn4b	20158	True	1.0	0.424	0	1	MA0050.4	Irf1	Interferon-regulatory factors		7.73e-05	0.000851	1.042	BP only
sptbn4b	5	chr17_11722822_A_C	chr17	11722822	SNP	A	C	A	C	0.832	0.991	False	0.7054	0.9356	0.2302	5.802	True	intron	sptbn4b	22164	True	1.0	0.503	1	4	MA1978.2	ZNF354A	More than 3 adjacent zinc fingers		1.91e-05	0.000619	1.511	BP only
sptbn4b	5	chr17_11724239_C_T	chr17	11724239	SNP	C	T	C	T	0.8289	1.0	False	0.7	0.9363	0.2363	6.985	True	intron	sptbn4b	20747	True	1.0	0.518	0	4
sptbn4b	5	chr17_11641548_T_C	chr17	11641548	SNP	T	C	T	C	0.8279	1.0	False	0.7308	0.9559	0.2251	4.894	False	intergenic	LOC111844037	-5172	True	1.0	0.651	0	1	MA2097.1	ZNF75A	More than 3 adjacent zinc fingers		3.74e-05	0.00076	1.308	BP only
sptbn4b	5	chr17_11724047_T_G	chr17	11724047	SNP	T	G	T	G	0.8262	1.0	False	0.7077	0.9265	0.2188	5.15	True	intron	sptbn4b	20939	True	1.0	0.566	0	1	MA0140.3	GATA1::TAL1	C4-GATA-related;Tal-related		4.3e-05	0.00204	1.676	BP only
sptbn4b	5	chr17_11705670_T_G	chr17	11705670	SNP	T	G	T	G	0.823	0.996	False	0.6846	0.995	0.3104	6.898	True	intron	sptbn4b	-6796	True	1.0	0.798	0	0
sptbn4b	5	chr17_11607886_A_G	chr17	11607886	SNP	A	G	A	G	0.822	1.0	False	0.7192	0.9657	0.2465	3.185	False	intergenic	foxa3	11846	True	0.986	0.812	1	0	MA1583.2	ZFP57	Factors with multiple dispersed zinc fingers		0.00653	4.03e-05	-2.21	TP only
sptbn4b	5	chr17_11729944_C_T	chr17	11729944	SNP	C	T	C	T	0.8204	0.991	False	0.6938	0.9901	0.2963	6.313	True	intron	sptbn4b	15042	True	1.0	0.946	0	0	MA0681.3	PHOX2B	Paired-related HD factors		0.000551	2.37e-05	-1.366	TP only
sptbn4b	5	chr17_11679303_T_C	chr17	11679303	SNP	T	C	T	C	0.8199	0.996	False	0.7423	0.9455	0.2032	2.978	True	intron	sptbn4b	19571	True	1.0	0.668	0	0
sptbn4b	5	chr17_11613652_T_A	chr17	11613652	SNP	T	A	T	A	0.8144	1.0	False	0.7308	0.9461	0.2153	2.2	False	intergenic	pld3	-8432	True	1.0	0.995	0	0	MA1525.3	NFATC4	NFAT-related factors		0.000103	5.14e-06	-1.302	TP only
sptbn4b	5	chr17_11738573_T_G	chr17	11738573	SNP	T	G	T	G	0.812	1.0	False	0.7115	0.9412	0.2296	1.847	True	intron	sptbn4b	6413	True	1.0	0.885	0	1	MA1602.2	ZSCAN29	More than 3 adjacent zinc fingers		7.53e-05	0.000799	1.026	BP only
