## Supplemental Data S6 for "The Genomic Basis of Electric Signal Diversity"

locus	peak	var_id	chr	pos	type	ref	alt	bp_allele	tp_allele	r2_index	call_rate	is_index	af_alt_bp	af_alt_tp	delta_af	gemma_log_p	in_tfbs_window	annotation	nearest_gene	dist_to_tss	hap_conditioned	bp_hap_freq	tp_hap_freq	n_context_snp_diffs	n_other_indels_in_context	motif_id	motif_name	tf_family	named_group	p_bp	p_tp	delta_log10p	present_on
itih3	2	chr8_15786956_C_T	chr8	15786956	SNP	C	T	T	C	1.0	1.0	True	0.5769	0.1127	0.4642	17.22	True	intergenic	LOC111841399	14631	True	1.0	1.0	0	0
itih3	2	chr8_15787207_ACT_A	chr8	15787207	deletion	ACT	A	A	ACT	0.9952	0.97	False	0.582	0.1186	0.4635		True	intergenic	LOC111841399	14380	False	0.965	0.525	0	1
itih3	2	chr8_15787600_G_T	chr8	15787600	SNP	G	T	T	G	0.9905	0.987	False	0.5945	0.1078	0.4866	16.032	True	intergenic	LOC111841399	13987	True	1.0	0.857	0	1	MA1972.1	ZFP14	Factors with multiple dispersed zinc fingers		1.33e-05	0.00074	1.745	BP only
itih3	2	chr8_15782730_A_T	chr8	15782730	SNP	A	T	T	A	0.9658	0.961	False	0.5569	0.125	0.4319	7.193	True	intergenic	LOC111839880	14144	True	0.927	0.737	0	0
itih3	2	chr8_15782694_T_A	chr8	15782694	SNP	T	A	A	T	0.9202	0.97	False	0.5569	0.1618	0.3951	7.608	True	intergenic	LOC111839880	14108	True	1.0	0.749	0	2
itih3	2	chr8_15782843_T_A	chr8	15782843	SNP	T	A	A	T	0.9175	0.97	False	0.5244	0.1127	0.4116	7.959	True	intergenic	LOC111839880	14257	True	1.0	0.967	1	0	MA2335.1	ZNF558	More than 3 adjacent zinc fingers		4.18e-05	0.000483	1.063	BP only
itih3	2	chr8_15782837_T_A	chr8	15782837	SNP	T	A	A	T	0.9073	0.97	False	0.5244	0.1225	0.4018	6.404	True	intergenic	LOC111839880	14251	True	0.97	0.972	1	0	MA2335.1	ZNF558	More than 3 adjacent zinc fingers		4.18e-05	0.000483	1.063	BP only
itih3	2	chr8_15782776_A_G	chr8	15782776	SNP	A	G	G	A	0.8549	0.966	False	0.5244	0.1584	0.366	4.79	True	intergenic	LOC111839880	14190	True	0.908	0.826	0	0
