## Supplemental Data S7 for "The Genomic Basis of Electric Signal Diversity"

Hypothesis	type	Peak	P1	P2	P3	D	Z	p	q	f4_ratio	D_genome	Z_vs_genome	informative_sites	signal
BP1–BP2	BP–BP	Peak 1	BP1	TP1	BP2	-0.425	-4.42	9.9e-6	5.9e-5	-0.373	-0.104	-3.33	41	FALSE
BP1–BP2	BP–BP	Peak 2	BP1	TP1	BP2	-0.284	-2.26	0.024	0.036	-0.082	-0.104	-1.43	32	FALSE
BP1–BP2	BP–BP	Peak 3	BP1	TP1	BP2	-0.128	-1.85	0.064	0.085	-0.059	-0.104	-0.34	207	FALSE
BP1–BP2	BP–BP	Peak 4	BP1	TP1	BP2	-0.282	-3.7	2.1e-4	8.9e-4	-0.387	-0.104	-2.33	204	FALSE
BP1–BP2	BP–BP	Peak 5	BP1	TP1	BP2	-0.144	-3.35	8.2e-4	0.0023	-0.401	-0.104	-0.91	233	FALSE
BP1–BP2	BP–BP	Peak 6	BP1	TP1	BP2	-0.012	-0.31	0.76	0.77	-0.009	-0.104	2.35	252	FALSE
BP1–BP3	BP–BP	Peak 1	BP1	TP1	BP3	-0.019	-0.17	0.86	0.86	-0.019	-0.038	0.17	42	FALSE
BP1–BP3	BP–BP	Peak 2	BP1	TP1	BP3	-0.108	-0.84	0.4	0.45	-0.046	-0.038	-0.54	38	FALSE
BP1–BP3	BP–BP	Peak 3	BP1	TP1	BP3	-0.085	-2	0.045	0.062	-0.117	-0.038	-1.1	207	FALSE
BP1–BP3	BP–BP	Peak 4	BP1	TP1	BP3	-0.047	-0.78	0.44	0.47	-0.09	-0.038	-0.14	227	FALSE
BP1–BP3	BP–BP	Peak 5	BP1	TP1	BP3	-0.076	-1.84	0.065	0.085	-0.2	-0.038	-0.92	227	FALSE
BP1–BP3	BP–BP	Peak 6	BP1	TP1	BP3	-0.035	-1.09	0.28	0.32	-0.095	-0.038	0.09	306	FALSE
BP2–BP3	BP–BP	Peak 1	BP2	TP2	BP3	-0.129	-1.17	0.24	0.3	-0.157	-0.055	-0.67	39	FALSE
BP2–BP3	BP–BP	Peak 2	TP2	BP2	BP3	0.218	1.72	0.085	0.11	0.249	-0.055	2.15	97	FALSE
BP2–BP3	BP–BP	Peak 3	TP2	BP2	BP3	0.181	2.47	0.014	0.022	0.648	-0.055	3.21	409	TRUE
BP2–BP3	BP–BP	Peak 4	BP2	TP2	BP3	-0.121	-2.52	0.012	0.021	-0.232	-0.055	-1.38	234	FALSE
BP2–BP3	BP–BP	Peak 5	BP2	TP2	BP3	-0.105	-2.48	0.013	0.022	-0.284	-0.055	-1.18	232	FALSE
BP2–BP3	BP–BP	Peak 6	BP2	TP2	BP3	-0.246	-3.29	9.9e-4	0.0025	-0.615	-0.055	-2.56	511	FALSE
BP1–BP_ANC	BP–other biphasic	Peak 1	TP_OUT	BP1	BP_ANC	0.441	4.89	1e-6	9.8e-6	0.662	0.09	3.89	45	TRUE
BP1–BP_ANC	BP–other biphasic	Peak 2	TP_OUT	BP1	BP_ANC	0.645	7.23	4.7e-13	1.1e-11	1	0.09	6.22	118	TRUE
BP1–BP_ANC	BP–other biphasic	Peak 3	TP_OUT	BP1	BP_ANC	0.237	3.02	0.0026	0.0054	0.291	0.09	1.87	437	FALSE
BP1–BP_ANC	BP–other biphasic	Peak 4	TP_OUT	BP1	BP_ANC	0.188	2.13	0.033	0.048	0.147	0.09	1.11	273	FALSE
BP1–BP_ANC	BP–other biphasic	Peak 5	TP_OUT	BP1	BP_ANC	0.266	3.53	4.2e-4	0.0013	0.322	0.09	2.34	293	TRUE
BP1–BP_ANC	BP–other biphasic	Peak 6	BP1	TP_OUT	BP_ANC	-0.051	-0.77	0.44	0.47	-0.093	0.09	-2.15	420	FALSE
BP2–BP_ANC	BP–other biphasic	Peak 1	TP_OUT	BP2	BP_ANC	0.304	3.66	2.6e-4	9.5e-4	0.365	0.123	2.17	36	TRUE
BP2–BP_ANC	BP–other biphasic	Peak 2	TP_OUT	BP2	BP_ANC	0.254	2.47	0.014	0.022	0.299	0.123	1.27	73	FALSE
BP2–BP_ANC	BP–other biphasic	Peak 3	TP_OUT	BP2	BP_ANC	0.253	3.06	0.0022	0.0048	0.307	0.123	1.57	430	FALSE
BP2–BP_ANC	BP–other biphasic	Peak 4	TP_OUT	BP2	BP_ANC	0.216	2.76	0.0058	0.012	0.161	0.123	1.19	260	FALSE
BP2–BP_ANC	BP–other biphasic	Peak 5	TP_OUT	BP2	BP_ANC	0.327	4.61	4.1e-6	3.3e-5	0.399	0.123	2.87	296	TRUE
BP2–BP_ANC	BP–other biphasic	Peak 6	TP_OUT	BP2	BP_ANC	0.197	3.51	4.6e-4	0.0014	0.423	0.123	1.31	445	FALSE
BP3–BP_ANC	BP–other biphasic	Peak 1	TP_OUT	BP3	BP_ANC	0.293	2.75	0.006	0.012	0.349	0.119	1.63	36	FALSE
BP3–BP_ANC	BP–other biphasic	Peak 2	TP_OUT	BP3	BP_ANC	0.28	3.25	0.0011	0.0027	0.254	0.119	1.87	57	FALSE
BP3–BP_ANC	BP–other biphasic	Peak 3	TP_OUT	BP3	BP_ANC	0.301	4.42	9.7e-6	5.9e-5	0.377	0.119	2.68	444	TRUE
BP3–BP_ANC	BP–other biphasic	Peak 4	TP_OUT	BP3	BP_ANC	0.181	2.35	0.019	0.029	0.137	0.119	0.81	262	FALSE
BP3–BP_ANC	BP–other biphasic	Peak 5	TP_OUT	BP3	BP_ANC	0.305	4.2	2.7e-5	1.4e-4	0.369	0.119	2.56	293	TRUE
BP3–BP_ANC	BP–other biphasic	Peak 6	TP_OUT	BP3	BP_ANC	0.021	0.32	0.75	0.77	0.043	0.119	-1.47	425	FALSE
TP1–BP_ANC	TP control	Peak 1	TP_OUT	TP1	BP_ANC	0.371	4.94	7.6e-7	9.1e-6	0.496	0.092	3.72	40	TRUE
TP1–BP_ANC	TP control	Peak 2	TP_OUT	TP1	BP_ANC	0.564	8.29	2.3e-16	1.1e-14	0.867	0.092	6.94	97	TRUE
TP1–BP_ANC	TP control	Peak 3	TP_OUT	TP1	BP_ANC	0.244	3.59	3.3e-4	0.0011	0.293	0.092	2.24	425	TRUE
TP1–BP_ANC	TP control	Peak 4	TP_OUT	TP1	BP_ANC	0.197	2.58	0.01	0.018	0.149	0.092	1.37	264	FALSE
TP1–BP_ANC	TP control	Peak 5	TP_OUT	TP1	BP_ANC	0.3	3.69	2.2e-4	8.9e-4	0.358	0.092	2.56	289	TRUE
TP1–BP_ANC	TP control	Peak 6	TP1	TP_OUT	BP_ANC	-0.074	-1.14	0.25	0.31	-0.129	0.092	-2.54	416	FALSE
TP2–BP_ANC	TP control	Peak 1	TP_OUT	TP2	BP_ANC	0.274	3.32	8.9e-4	0.0024	0.307	0.075	2.42	33	TRUE
TP2–BP_ANC	TP control	Peak 2	TP_OUT	TP2	BP_ANC	0.537	6.06	1.3e-9	2.1e-8	0.803	0.075	5.22	94	TRUE
TP2–BP_ANC	TP control	Peak 3	TP_OUT	TP2	BP_ANC	0.218	3.23	0.0013	0.0029	0.241	0.075	2.12	393	TRUE
TP2–BP_ANC	TP control	Peak 4	TP_OUT	TP2	BP_ANC	0.164	2.03	0.042	0.06	0.122	0.075	1.11	258	FALSE
TP2–BP_ANC	TP control	Peak 5	TP_OUT	TP2	BP_ANC	0.302	3.8	1.4e-4	6.8e-4	0.36	0.075	2.86	289	TRUE
TP2–BP_ANC	TP control	Peak 6	TP2	TP_OUT	BP_ANC	-0.059	-0.88	0.38	0.43	-0.106	0.075	-2	422	FALSE
BP2–CURV3	Peak 6 targeted: primary	Peak 6	TP_OUT	BP2	CURV3	0.231	3.83	1.3e-4	3.9e-4	0.328	0.135	1.59	472	FALSE
BP2–CURV3 (P1 = TP2)	Peak 6 targeted: sister form	Peak 6	TP2	BP2	CURV3	0.385	6.98	2.9e-12	1.7e-11	0.388	0.106	5.07	371	TRUE
TP1–CURV3	Peak 6 targeted: TP control	Peak 6	TP1	TP_OUT	CURV3	-0.082	-1.2	0.23	0.46	-0.096	0.101	-2.68	434	FALSE
TP2–CURV3	Peak 6 targeted: TP control	Peak 6	TP2	TP_OUT	CURV3	-0.064	-0.92	0.36	0.48	-0.077	0.083	-2.11	440	FALSE
BP1–CURV3	Peak 6 targeted: BP control	Peak 6	BP1	TP_OUT	CURV3	-0.057	-0.84	0.4	0.48	-0.069	0.099	-2.29	437	FALSE
BP3–CURV3	Peak 6 targeted: BP control	Peak 6	TP_OUT	BP3	CURV3	0.024	0.33	0.74	0.74	0.031	0.13	-1.51	446	FALSE
